# A structure-aware framework for genomic variant interpretation in genetic skeletal disorders

**DOI:** 10.64898/2026.03.15.711892

**Authors:** Serena G. Piticchio, Najla Hosseini, Giedre Grigelioniene, Laura Orellana

## Abstract

**Background:** Genetic skeletal disorders (GSDs) comprise a heterogeneous group of rare, predominantly monogenic conditions that are increasingly diagnosed through high-throughput sequencing. While gene discovery has progressed rapidly, interpretation of pathogenic and uncertain variants remains a major bottleneck, in part because their functional consequences are determined at the protein structure level.

However, a systematic assessment of structural knowledge across GSD-associated genes is currently lacking. Here, we present a comprehensive protein structure-centric analysis of 674 protein-coding genes implicated in GSDs.

**Methods:** We integrated experimental structures, AlphaFold2 (AF2) models, multimeric states, protein–protein interactions, and ClinVar variant annotations.

**Results:** We quantify experimental structural availability and sequence coverage, revealing that 37% of GSD proteins lack any experimental structure and that, among proteins with structures, sequence coverage is often incomplete. We show that AF2 models provide high-confidence structural information for a substantial subset of proteins lacking experimental data, but that model reliability strongly correlates with existing structural coverage. Analysis of multimeric assemblies and co-occurring partners demonstrates that many GSD proteins function as obligate multimers, highlighting the importance of interface-level interpretation of variants. Finally, mapping clinically annotated missense variants onto representative protein structures illustrates how structural context can inform the interpretation of pathogenic and uncertain variants, particularly at interaction interfaces.

**Conclusions:** Together, this work provides a structure-aware reference framework for GSD genes, highlighting systematic gaps in current protein knowledge and demonstrating how integration of structural data can guide genomic variant interpretation. Our observations support a broader principle of *structural equivalence*, whereby distinct variants converge on shared structural perturbations that explain clustering patterns and enable mechanistic interpretation of nearby variants of uncertain significance.
