## Supplementary material for "A structure-aware framework for genomic variant interpretation in genetic skeletal disorders": Table S7

### Sheet: Table_S7_Protein_Statistics
GENE_NAMES	UNIPROT_IDs	CANONICAL_PROTEIN_LENGTH	AF2_AVG_CONF_SCORE	NUM_EXP_STRUCTS	RESIDUE_COVERAGE	RESIDUE_COVERAGE_%
ABCC9	O60706	1549	81.81	NA***	NA***	NA***		* AF2 provides many models if residues >2700 so these proteins cannot be considered
ACACA	Q13085	2346	82.5	10	2169	92.4552		** this model is missing from AlphaFold2 database.
ACAN	P16112	2530	52.17	2	14	0.55336		*** there are no experimental structures for this protein
ACP5	P13686	325	94.76	2	310	95.3846		NA*4 it was not possible to finish this analysis
ACTB	P60709	375	95.4	51	375	100
ACTG1	P63261	375	95.27	10	374	99.7333
ACVR1	Q04771	509	83.2	82	414	81.336
ADAMTS10	Q9H324	1103	74.89	NA***	NA***	NA***
ADAMTS17	Q8TE56	1095	70.49	NA***	NA***	NA***
ADAMTSL2	Q86TH1	951	66.41	NA***	NA***	NA***
ADGRG6	Q86SQ4	1221	73.27	NA***	NA***	NA***
ADI1	Q9BV57	179	96.53	2	178	99.4413
AFF3	P51826	1226	51.29	NA***	NA***	NA***
AFF4	Q9UHB7	1163	53.38	9	322	27.687
AGA	P20933	346	91.95	2	302	87.2832
AGPS	O00116	658	88.35	NA***	NA***	NA***
AGRN	O00468	2068	69.46	1	178	8.60735
AIFM1	O95831	613	85.64	21	484	78.956
AKT1	P31749	480	82.34	42	472	98.3333
AKT2	P31751	481	82.06	19	442	91.8919
ALG12	Q9BV10	488	93.3	NA***	NA***	NA***
ALG3	Q92685	438	89.09	NA***	NA***	NA***
ALG9	Q9H6U8	611	87.65	NA***	NA***	NA***
ALMS1	Q8TCU4	4168	NA*	NA***	NA***	NA***
ALPL	P05186	524	93.32	3	484	92.3664
ALX1	Q15699	326	60.27	NA***	NA***	NA***
ALX3	O95076	343	60.98	NA***	NA***	NA***
ALX4	Q9H161	411	57.09	2	75	18.2482
AMER1	Q5JTC6	1135	48.45	3	34	2.99559
ANAPC1	Q9H1A4	1944	76.56	19	1729	88.9403
ANAPC5	Q9UJX4	755	82.14	18	707	93.6424
ANKH	Q9HCJ1	492	84.62	NA***	NA***	NA***
ANKRD11	Q6UB99	2663	39.88	NA***	NA***	NA***
ANO5	Q75V66	913	82.19	NA***	NA***	NA***
ANTXR2	P58335	489	71.94	11	218	44.5808
APC2	O95996	2303	48.02	NA***	NA***	NA***
ARCN1	P48444	511	83.17	NA***	NA***	NA***
ARHGAP25	P42331	645	69.84	1	118	18.2946
ARHGAP31	Q2M1Z3	1444	42.43	NA***	NA***	NA***
ARID1A	O14497	2285	46.86	3	586	25.6455
ARID1B	Q8NFD5	2319	47.04	2	114	4.91591
ARSB	P15848	533	92.98	1	475	89.1182
ARSK	Q6UWY0	536	90.3	NA***	NA***	NA***
ARSL	P51690	589	93.17	NA***	NA***	NA***
ASAH1	Q13510	395	91.65	2	367	92.9114
ASXL1	Q8IXJ9	1541	43.2	2	109	7.07333
ATP6V0A2	Q9Y487	856	81.41	NA***	NA***	NA***
ATP7A	Q04656	1500	73.42	22	843	56.2
ATR	Q13535	2644	76.19	1	2362	89.3343
AXIN1	O15169	862	61.07	22	278	32.2506
B3GALT6	Q96L58	329	90.31	NA***	NA***	NA***
B3GAT3	O94766	335	92.61	3	250	74.6269
B3GLCT	Q6Y288	498	86.59	NA***	NA***	NA***
B4GALT6	Q9UBX8	382	89.2	NA***	NA***	NA***
B4GALT7	Q9UBV7	327	88.13	2	251	76.7584
B9D1	Q9UPM9	204	82.91	NA***	NA***	NA***
B9D2	Q9BPU9	175	89.55	NA***	NA***	NA***
BANF1	O75531	89	96.78	26	89	100
BBS1	Q8NFJ9	593	89.51	1	567	95.6155
BCL11B	Q9C0K0	894	51.04	NA***	NA***	NA***
BGN	P21810	368	85.6	NA***	NA***	NA***
BHLHA9	Q7RTU4	235	64.69	NA***	NA***	NA***
BMP1	P13497	986	82.86	8	203	20.5882
BMP2	P12643	396	80.11	21	108	27.2727
BMP4	P12644	408	79.11	NA***	NA***	NA***
BMPER	Q8N8U9	685	79.91	NA***	NA***	NA***
BMPR1B	O00238	502	84.87	1	322	64.1434
BNIP1	Q12981	228	83.19	NA***	NA***	NA***
BPNT2	Q9NX62	359	87.75	NA***	NA***	NA***
C2CD3	Q4AC94	2353	55.41	NA***	NA***	NA***
CA2	P00918	260	97.39	1145	NA*4	NA*4
CANT1	Q8WVQ1	401	89.73	4	317	79.0524
CASR	P41180	1078	75.92	30	877	81.3544
CBFB	Q13951	182	86.83	18	160	87.9121
CC2D2A	Q9P2K1	1620	68.96	NA***	NA***	NA***
CCDC134	Q9H6E4	229	83.38	NA***	NA***	NA***
CCDC22	O60826	627	79.02	4	599	95.5343
CCDC8	Q9H0W5	538	46.06	1	13	2.41636
CCN6	O95389	354	72.26	NA***	NA***	NA***
CCNQ	Q8N1B3	248	88.03	NA***	NA***	NA***
CDC45	O75419	566	92.83	6	541	95.583
CDC6	Q99741	560	69.69	6	423	75.5357
CDC73	Q6P1J9	531	73.32	14	154	29.0019
CDH11	P55287	796	77.06	NA***	NA***	NA***
CDH3	P22223	829	76.67	19	217	26.1761
CDK10	Q15131	360	84.92	NA***	NA***	NA***
CDK5RAP2	Q96SN8	1893	59.08	3	37	1.95457
CDKN1C	P49918	316	63.46	NA***	NA***	NA***
CDT1	Q9H211	546	73.81	5	329	60.2564
CENPE	Q02224	2701	NA*	6	535	19.8075
CENPJ	Q9HC77	1338	55.55	6	69	5.15695
CEP120	Q8N960	986	78.31	4	288	29.2089
CEP152	O94986	1710	60.42	3	141	8.24561
CEP290	O15078	2479	61.86	NA***	NA***	NA***
CEP63	Q96MT8	703	77.38	3	155	22.0484
CFAP410	O43822	256	79.18	1	31	12.1094
CHST11	Q9NPF2	352	89.13	NA***	NA***	NA***
CHST14	Q8NCH0	376	82.95	NA***	NA***	NA***
CHST3	Q7LGC8	479	79.84	NA***	NA***	NA***
CHSY1	Q86X52	802	83.23	NA***	NA***	NA***
CILK1	Q9UPZ9	632	61.74	NA***	NA***	NA***
CKAP2L	Q8IYA6	745	54.55	NA***	NA***	NA***
CLCN5	P51795	816	80.63	2	166	20.3431
CLCN7	P51798	805	80.98	6	688	85.4658
CNOT2	Q9NZN8	540	59.16	4	192	35.5556
COG1	Q8WTW3	980	77.33	NA***	NA***	NA***
COG4	Q9H9E3	785	84.6	1	250	31.8471
COL10A1	Q03692	680	59.99	1	132	19.4118
COL11A1	P12107	1806	51.46	NA***	NA***	NA***
COL11A2	P13942	1736	49.56	NA***	NA***	NA***
COL1A1	P02452	1464	53.15	13	431	29.4399
COL1A2	P08123	1366	53.55	4	122	8.93119
COL27A1	Q8IZC6	1860	48.21	NA***	NA***	NA***
COL2A1	P02458	1487	51.82	11	162	10.8944
COL9A1	P20849	921	61.96	5	280	30.4017
COL9A2	Q14055	689	55.36	4	71	10.3048
COL9A3	Q14050	684	55	4	72	10.5263
COLEC10	Q9Y6Z7	277	80.41	NA***	NA***	NA***
COLEC11	Q9BWP8	271	78.94	2	155	57.1956
COMP	P49747	757	88.11	1	535	70.6737
COPB1	P53618	953	81.95	NA***	NA***	NA***
COPB2	P35606	906	86.59	2	587	64.7903
CPLANE1	Q9H799	3197	NA*	NA***	NA***	NA***
CREB3L1	Q96BA8	519	54.92	NA***	NA***	NA***
CREBBP	Q92793	2442	52.42	134	1244	50.9419
CRIPT	Q9P021	101	78.17	1	100	99.0099
CRTAP	O75718	401	88.13	6	362	90.2743
CSF1R	P07333	972	78.1	26	811	83.4362
CSGALNACT1	Q8TDX6	532	87.41	NA***	NA***	NA***
CSPP1	Q1MSJ5	1256	56.29	NA***	NA***	NA***
CTSA	P10619	480	94.44	12	463	96.4583
CTSC	P53634	463	89.85	18	355	76.6739
CTSK	P43235	329	95.09	69	318	96.6565
CUL4B	Q13620	913	78.51	5	718	78.6418
CUL7	Q14999	1698	70.08	2	1301	76.6196
CYP26B1	Q9NR63	512	90.39	NA***	NA***	NA***
CYP27B1	O15528	508	86.73	NA***	NA***	NA***
CYP2R1	Q6VVX0	501	96.19	3	464	92.6148
CYP3A4	P08684	503	92.66	109	478	95.0298
DDR2	Q16832	855	76.37	5	450	52.6316
DDRGK1	Q96HY6	314	74.73	7	198	63.0573
DDX59	Q5T1V6	619	78.6	1	60	9.69305
DHCR24	Q15392	516	92.29	NA***	NA***	NA***
DHCR7	Q9UBM7	475	91.3	NA***	NA***	NA***
DHODH	Q02127	395	95.91	95	368	93.1646
DICER1	Q9UPY3	1922	67.14	16	1520	79.0843
DIP2C	Q9Y2E4	1556	79.28	NA***	NA***	NA***
DIS3L2	Q8IYB7	885	82.56	4	692	78.1921
DLL3	Q9NYJ7	618	65.25	NA***	NA***	NA***
DLL4	Q9NR61	685	75.1	1	299	43.6496
DLX3	O60479	287	61.89	1	56	19.5122
DLX5	P56178	289	61.03	2	70	24.2215
DLX6	P56179	175	67.77	NA***	NA***	NA***
DMP1	Q13316	513	47.6	NA***	NA***	NA***
DNA2	P51530	1060	87.55	1	13	1.22642
DNAJC21	Q5F1R6	531	71.18	NA***	NA***	NA***
DNMT3A	Q9Y6K1	912	73.2	26	652	71.4912
DOCK6	Q96HP0	2047	77.16	NA***	NA***	NA***
DOLPP1	Q86YN1	238	89.63	NA***	NA***	NA***
DONSON	Q9NYP3	566	71.83	NA***	NA***	NA***
DPM1	O60762	260	88.26	NA***	NA***	NA***
DPM2	O94777	84	91.83	NA***	NA***	NA***
DPM3	Q9P2X0	92	87.29	NA***	NA***	NA***
DSE	Q9UL01	958	86.81	1	743	77.5574
DVL1	O14640	695	59.77	3	100	14.3885
DVL3	Q92997	716	59.47	8	102	14.2458
DYM	Q7RTS9	669	87.04	NA***	NA***	NA***
DYNC2H1	Q8NCM8	4307	NA*	4	4011	93.1275
DYNC2I1	Q8WVS4	1066	63.47	4	528	49.531
DYNC2I2	Q96EX3	536	81.86	4	479	89.3657
DYNC2LI1	Q8TCX1	351	85.88	3	312	88.8889
DYNLT2B	Q8WW35	142	85.75	2	131	92.2535
EBP	Q15125	230	95.66	4	213	92.6087
EDN1	P05305	212	65	17	23	10.8491
EDNRA	P25101	427	75.11	5	309	72.3653
EED	O75530	441	86.63	77	376	85.2608
EFL1	Q7Z2Z2	1120	74.09	2	1120	100
EFNB1	P98172	346	70.14	1	137	39.5954
EFTUD2	Q15029	972	89.67	66	909	93.5185
EIF2AK3	Q9NZJ5	1116	59.15	15	511	45.7885
EIF4A3	P38919	411	88.8	22	391	95.1338
ELMO2	Q96JJ3	720	89.03	2	511	70.9722
EN1	Q05925	392	57.25	NA***	NA***	NA***
ENPP1	P22413	925	90.84	7	818	88.4324
EOGT	Q5NDL2	527	91.43	NA***	NA***	NA***
EP300	Q09472	2414	53.09	57	NA*4	NA*4
EPS15L1	Q9UBC2	864	66.35	NA***	NA***	NA***
ERF	P50548	548	53.94	2	88	16.0584
ERI1	Q8IV48	349	85.22	5	309	88.5387
ESCO2	Q56NI9	601	58.03	NA***	NA***	NA***
ESR1	P03372	595	66.21	454	371	62.3529
ETF1	P62495	437	85.17	24	437	100
EVC	P57679	992	73.58	NA***	NA***	NA***
EVC2	Q86UK5	1308	72.87	NA***	NA***	NA***
EXOC6B	Q9Y2D4	811	80.51	NA***	NA***	NA***
EXT1	Q16394	746	85.08	6	650	87.1314
EXT2	Q93063	718	87.46	6	615	85.6546
EXTL3	O43909	919	83.67	4	717	78.0196
EZH2	Q15910	746	76.25	35	633	84.8525
FAM111A	Q96PZ2	611	76.69	2	269	44.0262
FAM149B1	Q96BN6	582	51.85	NA***	NA***	NA***
FAM20B	O75063	409	93.09	NA***	NA***	NA***
FAM20C	Q8IXL6	584	79.66	1	385	65.9247
FAM24A	A6NFZ4	105	64.35	NA***	NA***	NA***
FANCB	Q8NB91	859	71.69	6	727	84.6333
FAR1	Q8WVX9	515	94.27	NA***	NA***	NA***
FBLIM1	Q8WUP2	373	66.63	3	24	6.43432
FBLN1	P23142	703	79.33	NA***	NA***	NA***
FBN1	P35555	2871	NA*	11	792	27.5862
FBN2	P35556	2912	NA*	NA***	NA***	NA***
FBXW4	P57775	412	91.43	NA***	NA***	NA***
FERMT3	Q86UX7	667	82.7	4	587	88.006
FGD1	P98174	961	64.38	NA***	NA***	NA***
FGF10	O15520	208	80.37	1	139	66.8269
FGF16	O43320	207	81.01	NA***	NA***	NA***
FGF21	Q9NSA1	209	76.52	3	152	72.7273
FGF23	Q9GZV9	251	76.36	6	185	73.7052
FGF8	P55075	233	80.89	1	149	63.9485
FGF9	P31371	208	82.59	3	160	76.9231
FGFR1	P11362	822	75.56	77	671	81.6302
FGFR2	P21802	821	73.65	56	541	65.8952
FGFR3	P22607	806	74.37	11	559	69.3548
FIG4	Q92562	907	80.49	1	462	50.9372
FKBP10	Q96AY3	582	88.98	NA***	NA***	NA***
FKBP14	Q9NWM8	211	88.76	2	194	91.9431
FLNA	P21333	2647	76.58	24	1389	52.4745
FLNB	O75369	2602	76.42	23	1922	73.8663
FMN1	Q68DA7	1419	54.73	NA***	NA***	NA***
FN1	P02751	2477	69.73	64	2166	87.4445
FOXC1	Q12948	553	54.27	NA***	NA***	NA***
FUCA1	P04066	466	93.3	2	431	92.4893
FUZ	Q9BT04	418	87.77	1	393	94.0191
FZD2	Q14332	565	83.53	5	121	21.4159
GALNS	P34059	522	95.78	2	495	94.8276
GALNT3	Q14435	633	89.67	NA***	NA***	NA***
GBA1	P04062	536	93.33	56	499	93.097
GCM2	O75603	506	57.86	NA***	NA***	NA***
GDF3	Q9NR23	364	82.78	NA***	NA***	NA***
GDF5	P43026	501	70.08	15	112	22.3553
GDF6	Q6KF10	455	70.25	NA***	NA***	NA***
GH1	P01241	217	80.34	9	191	88.0184
GHR	P10912	638	58.99	9	244	38.2445
GINS2	Q9Y248	185	93.29	9	176	95.1351
GJA1	P17302	382	70.01	16	228	59.6859
GLB1	P16278	677	90.19	8	605	89.3648
GLI1	P08151	1106	45.31	5	470	42.4955
GLI2	P10070	1586	42.17	NA***	NA***	NA***
GLI3	P10071	1580	42.29	1	8	0.506329
GMNN	O75496	209	69.25	6	104	49.7608
GNAI2	P04899	355	94.14	30	229	64.507
GNAI3	P08754	354	94.09	23	352	99.435
GNPAT	O15228	680	88.46	NA***	NA***	NA***
GNPNAT1	Q96EK6	184	97.53	5	184	100
GNPTAB	Q3T906	1256	72.56	3	631	50.2389
GNPTG	Q9UJJ9	305	79.28	NA***	NA***	NA***
GNS	P15586	552	89.38	NA***	NA***	NA***
GORAB	Q5T7V8	369	70.75	NA***	NA***	NA***
GPC3	P51654	580	75.11	2	361	62.2414
GPC4	O75487	556	83.27	NA***	NA***	NA***
GPC6	Q9Y625	555	81.88	NA***	NA***	NA***
GPX4	P36969	197	NA**	21	171	86.802
GREM1	O60565	184	72.02	2	114	61.9565
GRK2	P25098	689	89.98	20	642	93.1785
GSC	P56915	257	63.83	1	70	27.2374
GUSB	P08236	651	93.84	2	612	94.0092
GZF1	Q9H116	711	57.71	NA***	NA***	NA***
H3-3A	P84243	136	86.54	86	135	99.2647
HAAO	P46952	286	95.68	3	286	100
HDAC4	P56524	1084	65.66	19	547	50.4613
HDAC6	Q9UBN7	1215	76.58	21	804	66.1728
HDAC8	Q9BY41	377	95.25	53	368	97.6127
HES7	Q9BYE0	225	73.08	NA***	NA***	NA***
HGSNAT	Q68CP4	663	79.6	12	556	83.8612
HHAT	Q5VTY9	493	93.15	10	493	100
HNRNPC	P07910	306	71.23	5	138	45.098
HNRNPK	P61978	463	64.91	9	119	25.7019
HOXA11	P31270	313	60.32	NA***	NA***	NA***
HOXA13	P31271	388	54.12	1	73	18.8144
HOXD13	P35453	343	55.23	NA***	NA***	NA***
HPGD	P15428	266	96.76	4	265	99.6241
HRAS	P01112	189	91.99	232	171	90.4762
HS2ST1	Q7LGA3	356	91.67	NA***	NA***	NA***
HSPA9	P38646	679	85.83	8	594	87.4816
HSPG2	P98160	4391	NA*	2	195	4.4409
HYAL1	Q12794	435	93.97	1	416	95.6322
HYLS1	Q96M11	299	65.56	NA***	NA***	NA***
IARS2	Q9NSE4	1012	89.44	NA***	NA***	NA***
ID4	P47928	161	66.58	NA***	NA***	NA***
IDH1	O75874	414	96.02	57	414	100
IDH2	P48735	452	91.56	11	412	91.1504
IDS	P22304	550	93.12	2	507	92.1818
IDUA	P35475	653	94.73	11	618	94.6401
IFIH1	Q9BYX4	1025	79.66	8	900	87.8049
IFITM5	A6NNB3	132	65.34	NA***	NA***	NA***
IFT122	Q9HBG6	1241	83.96	5	1193	96.1322
IFT140	Q96RY7	1462	80.4	4	1426	97.5376
IFT172	Q9UG01	1749	83.94	1	272	15.5517
IFT43	Q96FT9	208	63.56	3	71	34.1346
IFT52	Q9Y366	437	83.78	NA***	NA***	NA***
IFT57	Q9NWB7	429	76.44	NA***	NA***	NA***
IFT74	Q96LB3	600	79.8	NA***	NA***	NA***
IFT80	Q9P2H3	777	92.3	NA***	NA***	NA***
IFT81	Q8WYA0	676	83.61	NA***	NA***	NA***
IHH	Q14623	411	83.8	8	159	38.6861
IKBKG	Q9Y6K9	419	82.06	16	300	71.599
IL11RA	Q14626	422	81.57	5	303	71.8009
IL1RN	P18510	177	87.18	5	153	86.4407
IL6ST	P40189	918	74.51	20	589	64.1612
INPPL1	O15357	1258	69.97	11	624	49.6025
INTU	Q9ULD6	942	67.5	1	453	48.0892
KAT6A	Q92794	2004	48.22	20	493	24.6008
KAT6B	Q8WYB5	2073	48.66	3	195	9.40666
KCNJ2	P63252	427	81.33	3	332	77.7518
KDELR2	P33947	212	93.3	NA***	NA***	NA***
KDM6A	O15550	1401	69.82	5	479	34.1899
KIAA0586	Q9BVV6	1533	47.62	NA***	NA***	NA***
KIAA0753	Q2KHM9	967	59.26	NA***	NA***	NA***
KIAA0825	Q8IV33	1275	73.45	NA***	NA***	NA***
KIF22	Q14807	665	73.43	2	395	59.3985
KIF5B	P33176	963	78.84	27	358	37.1755
KIF7	Q2M1P5	1343	66.57	5	330	24.5719
KL	Q9UEF7	1012	88.96	6	926	91.502
KMT2D	O14686	5537	NA*	6	331	5.97797
KYNU	Q16719	465	95.5	3	448	96.3441
LAMA5	O15230	3695	NA*	2	606	16.4005
LARP7	Q4G0J3	582	67.78	5	334	57.3883
LBR	Q14739	615	77.16	1	61	9.9187
LEMD3	Q9Y2U8	911	59.87	3	239	26.2349
LFNG	Q8NES3	379	82.18	NA***	NA***	NA***
LIFR	P42702	1097	73.58	6	766	69.8268
LMBR1	Q8WVP7	490	79.42	NA***	NA***	NA***
LMNA	P02545	664	76.27	24	505	76.0542
LMX1B	O60663	402	69.68	NA***	NA***	NA***
LONP1	P36776	959	76.83	27	786	81.9604
LOXL3	P58215	753	83.85	NA***	NA***	NA***
LPIN2	Q92539	896	60.38	NA***	NA***	NA***
LRP1	Q07954	4544	NA*	7	290	6.38204
LRP4	O75096	1905	76.97	1	914	47.979
LRP5	O75197	1615	78.17	NA***	NA***	NA***
LRP6	O75581	1613	79.29	24	1350	83.695
LRRK1	Q38SD2	2015	78.44	4	1759	87.2953
LTBP1	Q14766	1721	60.53	1	75	4.35793
LTBP2	Q14767	1821	58.18	NA***	NA***	NA***
LTBP3	Q9NS15	1303	62.8	NA***	NA***	NA***
LYSET	Q8N6I4	163	62.91	NA***	NA***	NA***
MAB21L2	Q9Y586	359	94.86	NA***	NA***	NA***
MAFB	Q9Y5Q3	323	63.54	NA***	NA***	NA***
MAN2B1	O00754	1011	91.43	NA***	NA***	NA***
MAN2C1	Q9NTJ4	1040	94.48	NA***	NA***	NA***
MANBA	O00462	879	95.81	NA***	NA***	NA***
MAP2K1	Q02750	393	82.86	79	332	84.4784
MAP3K20	Q9NYL2	800	68.57	6	299	37.375
MAP3K7	O43318	606	68.71	24	306	50.495
MAPKAPK5	Q8IW41	473	78.61	NA***	NA***	NA***
MASP1	P48740	699	90.94	9	678	96.9957
MATN3	O15232	486	78.12	NA***	NA***	NA***
MBTPS1	Q14703	1052	80.19	2	836	79.4677
MBTPS2	O43462	519	87.08	NA***	NA***	NA***
MCM3	P25205	808	73.79	18	721	89.2327
MCM5	P33992	734	78.6	18	726	98.9101
MCM7	P33993	719	80.65	18	707	98.331
MECOM	Q03112	1230	50.51	1	10	0.813008
MEGF8	Q7Z7M0	2845	NA*	NA***	NA***	NA***
MEOX1	P50221	254	62.77	NA***	NA***	NA***
MESD	Q14696	234	67.26	NA***	NA***	NA***
MESP2	Q0VG99	397	53.61	NA***	NA***	NA***
MET	P08581	1390	79.54	119	1062	76.4029
MGP	P08493	103	83.87	NA***	NA***	NA***
MID1	O15344	667	86.3	5	355	53.2234
MKS1	Q9NXB0	559	74.4	NA***	NA***	NA***
MMP13	P45452	471	88.76	49	395	83.8641
MMP14	P50281	582	80.95	12	381	65.4639
MMP2	P08253	660	89.56	14	626	94.8485
MMP9	P14780	707	81.38	29	611	86.4215
MNX1	P50219	401	56.94	NA***	NA***	NA***
MPDU1	O75352	247	89.35	NA***	NA***	NA***
MSX2	P35548	267	67.37	NA***	NA***	NA***
MTAP	Q13126	283	92.67	18	279	98.5866
MTX2	O75431	263	92.03	NA***	NA***	NA***
MYCN	P04198	464	60.19	2	29	6.25
MYH3	P11055	1940	73.93	NA***	NA***	NA***
MYO18B	Q8IUG5	2567	59.53	NA***	NA***	NA***
NADSYN1	Q6IA69	706	96	1	696	98.5836
NAGLU	P54802	743	96.77	1	720	96.9044
NANS	Q9NR45	359	96.04	1	73	20.3343
NBAS	A2RRP1	2371	74.75	NA***	NA***	NA***
NEK1	Q96PY6	1258	57.05	2	279	22.1781
NEK9	Q8TD19	979	73.86	2	11	1.1236
NEPRO	Q6NW34	567	64.07	NA***	NA***	NA***
NEU1	Q99519	415	89.2	NA***	NA***	NA***
NF1	P21359	2839	NA*	26	2449	86.2628
NFIX	Q14938	502	61.29	2	164	32.6693
NIN	Q8N4C6	2090	64.35	NA***	NA***	NA***
NIPBL	Q6KC79	2804	NA*	3	1226	43.7233
NKX3-2	P78367	333	59.26	NA***	NA***	NA***
NLRP3	Q96P20	1036	81.56	19	1036	100
NMNAT1	Q9HAN9	279	89.36	6	235	84.2294
NOG	Q13253	232	86.18	2	199	85.7759
NOTCH1	P46531	2555	57.4	29	1001	39.1781
NOTCH2	Q04721	2471	59.64	2	344	13.9215
NPHP3	Q7Z494	1330	71.54	1	6	0.451128
NPPC	P23582	126	62.52	1	18	14.2857
NPR2	P20594	1047	83.5	NA***	NA***	NA***
NPR3	P17342	541	84.21	4	413	76.3401
NRAS	P01111	189	91.83	22	171	90.4762
NSD1	Q96L73	2696	44.82	4	253	9.38427
NSDHL	Q15738	373	89	2	219	58.7131
NSMCE2	Q96MF7	247	81.8	1	88	35.6275
NXN	Q6DKJ4	435	89.94	NA***	NA***	NA***
OBSL1	O75147	1896	79.5	10	670	35.3376
OFD1	O75665	1012	67.22	NA***	NA***	NA***
ORC1	Q13415	861	67.53	13	377	43.7863
ORC4	O43929	436	86.03	14	415	95.1835
ORC6	Q9Y5N6	252	81.66	4	252	100
OSTM1	Q86WC4	334	73.65	6	221	66.1677
P3H1	Q32P28	736	85.64	6	651	88.4511
P4HB	P07237	508	88.19	14	464	91.3386
PAM16	Q9Y3D7	125	89.23	NA***	NA***	NA***
PAN2	Q504Q3	1202	78.99	NA***	NA***	NA***
PAPSS2	O95340	614	92.19	5	589	95.9283
PAX3	P23760	479	64.19	1	60	12.5261
PCNT	O95613	3336	NA*	NA***	NA***	NA***
PCSK5	Q92824	1860	77.24	NA***	NA***	NA***
PCYT1A	P49585	367	76.32	NA***	NA***	NA***
PDE3A	Q14432	1141	60.62	9	389	34.0929
PDE4D	Q08499	809	67.64	113	403	49.8146
PDGFRB	P09619	1106	72.98	7	336	30.3797
PEX5	P50542	639	70.86	11	438	68.5446
PEX7	O00628	323	95.03	NA***	NA***	NA***
PGAP3	Q96FM1	320	92.4	NA***	NA***	NA***
PGM3	O95394	542	95.41	NA***	NA***	NA***
PHEX	P78562	749	94.48	NA***	NA***	NA***
PHF6	Q8IWS0	365	73.87	2	133	36.4384
PHGDH	O43175	533	92.7	21	306	57.4109
PIGQ	Q9BRB3	760	63.85	NA***	NA***	NA***
PIGT	Q969N2	578	87.69	4	530	91.6955
PIGV	Q9NUD9	493	90	NA***	NA***	NA***
PIK3C2A	O00443	1686	71.45	8	265	15.7177
PIK3CA	P42336	1068	92.47	113	1068	100
PIK3R1	P27986	724	83.21	99	692	95.5801
PIN1	Q13526	163	91.7	125	163	100
PIR	O00625	290	96.64	13	288	99.3103
PISD	Q9UG56	409	77.65	NA***	NA***	NA***
PITX1	P78337	314	61.43	NA***	NA***	NA***
PKDCC	Q504Y2	493	81.67	NA***	NA***	NA***
PLCB3	Q01970	1234	82.5	10	1006	81.5235
PLCB4	Q15147	1175	85.32	NA***	NA***	NA***
PLEKHM1	Q9Y4G2	1056	66.47	5	383	36.2689
PLK4	O00444	970	66.25	16	556	57.3196
PLOD1	Q02809	727	92.79	NA***	NA***	NA***
PLOD2	O00469	737	92.13	NA***	NA***	NA***
PLS3	P13797	630	88.94	6	502	79.6825
POC1A	Q8NBT0	407	84.6	NA***	NA***	NA***
POLE	Q07864	2286	79.7	12	1952	85.3893
POLR1A	O95602	1720	80.55	7	1587	92.2674
POLR1B	Q9H9Y6	1135	92.37	7	1135	100
POLR1C	O15160	346	92.68	26	345	99.711
POLR1D	P0DPB6	133	86.12	26	110	82.7068
POLR3A	O14802	1390	88.47	19	1389	99.9281
POLR3B	Q9NW08	1133	89.26	19	1116	98.4996
POLR3GL	Q9BT43	218	71.51	NA***	NA***	NA***
POP1	Q99575	1024	74.19	2	774	75.5859
POR	P16435	677	90.94	9	612	90.3988
PORCN	Q9H237	461	89.49	4	432	93.7093
PPIB	P23284	216	91.73	8	188	87.037
PPP3CA	Q08209	521	85.55	18	415	79.6545
PRG4	Q92954	1404	47.5	NA***	NA***	NA***
PRKACA	P17612	351	95.41	48	351	100
PRKACB	P22694	351	95.23	NA***	NA***	NA***
PRKAR1A	P10644	381	85.67	3	149	39.1076
PRKG2	Q13237	762	83.01	6	272	35.6955
PRMT7	Q9NVM4	692	93.16	NA***	NA***	NA***
PRRX1	P54821	245	65.94	NA***	NA***	NA***
PSAT1	Q9Y617	370	97.2	3	366	98.9189
PSPH	P78330	225	93.05	6	225	100
PTDSS1	P48651	473	80.03	3	398	84.1438
PTH1R	Q03431	593	70.95	36	428	72.1754
PTHLH	P12272	177	63.5	11	64	36.1582
PTPN11	Q06124	593	85.82	102	545	91.9056
PUF60	Q9UHX1	559	67.07	16	415	74.2397
PYCR1	P32322	319	89.9	35	NA*4	NA*4
RAB23	Q9ULC3	237	79.12	5	167	70.4641
RAB33B	Q9H082	229	80.7	2	176	76.8559
RAB3GAP2	Q9H2M9	1393	79.79	1	456	32.7351
RAC3	P60763	192	93.8	6	179	93.2292
RAD21	O60216	631	61	29	257	40.729
RARG	P13631	454	78.7	11	240	52.8634
RASGRP2	Q7LDG7	609	76.86	2	463	76.0263
RBBP8	Q99708	897	52.78	3	139	15.4961
RBM10	P98175	930	60.43	6	347	37.3118
RBM8A	Q9Y5S9	174	81.29	18	94	54.023
RBPJ	Q06330	500	85.04	4	431	86.2
RECQL4	O94761	1208	68.11	2	671	55.5464
RFLNA	Q6ZTI6	216	62.93	NA***	NA***	NA***
RFT1	Q96AA3	541	90.27	NA***	NA***	NA***
RIGI	O95786	925	84.2	42	880	95.1351
RIN1	Q13671	783	66.99	NA***	NA***	NA***
RINT1	Q6NUQ1	792	85.09	NA***	NA***	NA***
RIPPLY2	Q5TAB7	128	61.98	NA***	NA***	NA***
ROR2	Q01974	943	68.62	6	509	53.9767
RPGRIP1L	Q68CZ1	1315	69.9	1	156	11.8631
RPL13	P26373	211	95.38	105	210	99.5261
RSPO2	Q6UXX9	243	83.51	5	103	42.3868
RSPRY1	Q96DX4	576	84.18	NA***	NA***	NA***
RUNX2	Q13950	521	58.88	4	120	23.0326
SALL1	Q9NSC2	1324	49.01	NA***	NA***	NA***
SALL4	Q9UJQ4	1053	50.6	11	136	12.9155
SATB2	Q9UPW6	733	66.6	3	273	37.2442
SBDS	Q9Y3A5	250	74.27	6	250	100
SCARF2	Q96GP6	871	64.48	NA***	NA***	NA***
SCUBE3	Q8IX30	993	77.28	NA***	NA***	NA***
SEC23A	Q15436	765	92.54	25	736	96.2092
SEC24D	O94855	1032	82.26	6	767	74.3217
SEMA3A	Q14563	771	84.76	NA***	NA***	NA***
SERPINF1	P36955	418	90.11	1	375	89.7129
SERPINH1	P50454	418	91.17	NA***	NA***	NA***
SETD2	Q9BYW2	2564	43.26	33	614	23.947
SF3B4	Q15427	424	72.62	39	190	44.8113
SFRP4	Q6FHJ7	346	78.31	NA***	NA***	NA***
SGK3	Q96BR1	496	84.73	1	114	22.9839
SGMS2	Q8NHU3	365	76.28	NA***	NA***	NA***
SGSH	P51688	502	96.36	2	482	96.0159
SGSM2	O43147	1006	69.93	NA***	NA***	NA***
SH3BP2	P78314	561	65.52	2	136	24.2424
SH3PXD2B	A1X283	911	56.43	NA***	NA***	NA***
SHH	Q15465	462	79.05	16	176	38.0952
SHOX	O15266	292	62.32	NA***	NA***	NA***
SIK3	Q9Y2K2	1321	51.3	5	346	26.1923
SIX1	Q15475	284	72.85	1	169	59.507
SIX2	Q9NPC8	291	74.42	NA***	NA***	NA***
SKI	P12755	728	65.51	4	230	31.5934
SLC10A7	Q0GE19	340	85.65	NA***	NA***	NA***
SLC13A1	Q9BZW2	595	82.38	9	521	87.563
SLC17A5	Q9NRA2	495	83.78	7	441	89.0909
SLC25A24	Q6NUK1	477	82.31	3	156	32.7044
SLC26A2	P50443	739	81	4	621	84.0325
SLC29A3	Q9BZD2	475	81.86	NA***	NA***	NA***
SLC34A1	Q06495	639	72.3	NA***	NA***	NA***
SLC34A3	Q8N130	599	75.51	NA***	NA***	NA***
SLC35A2	P78381	396	79.25	NA***	NA***	NA***
SLC35B2	Q8TB61	432	80.18	NA***	NA***	NA***
SLC35D1	Q9NTN3	355	79.63	NA***	NA***	NA***
SLC39A13	Q96H72	371	75.31	NA***	NA***	NA***
SLC4A2	P04920	1241	65.91	10	802	64.6253
SLCO2A1	Q92959	643	81.65	4	536	83.3593
SLCO5A1	Q9H2Y9	848	70.18	NA***	NA***	NA***
SMAD2	Q15796	467	77.34	10	216	46.2527
SMAD3	P84022	425	83.69	12	357	84
SMAD4	Q13485	552	73.45	12	384	69.5652
SMAD6	O43541	496	70.57	NA***	NA***	NA***
SMARCA2	P51531	1590	65.32	21	704	44.2767
SMARCA4	P51532	1647	64.15	20	1129	68.5489
SMARCAL1	Q9NZC9	954	69.88	1	26	2.72537
SMARCB1	Q12824	385	80.94	13	381	98.961
SMARCE1	Q969G3	411	69.34	5	167	40.6326
SMC1A	Q14683	1233	82.62	18	588	47.6886
SMC3	Q9UQE7	1217	82.38	12	769	63.1882
SMCHD1	A6NHR9	2005	80.88	1	523	26.0848
SMO	Q99835	787	72.82	15	550	69.8856
SMOC1	Q9H4F8	434	73.2	NA***	NA***	NA***
SMOC2	Q9H3U7	446	71.29	NA***	NA***	NA***
SMS	P52788	366	94.92	2	355	96.9945
SNRPB	P14678	240	69.57	66	113	47.0833
SNX10	Q9Y5X0	201	85.28	3	154	76.6169
SON	P18583	2426	35.93	4	10	0.412201
SOST	Q9BQB4	213	70.37	3	189	88.7324
SOX11	P35716	441	55.93	4	77	17.4603
SOX9	P48436	509	57.45	1	72	14.1454
SP7	Q8TDD2	431	49.95	NA***	NA***	NA***
SPAG17	Q6Q759	2223	63.8	NA***	NA***	NA***
SPARC	P09486	303	84.36	4	234	77.2277
SPECC1L	Q69YQ0	1117	65.32	NA***	NA***	NA***
SQSTM1	Q13501	440	67.09	24	215	48.8636
SRCAP	Q6ZRS2	3230	NA*	4	868	26.8731
SRP54	P61011	504	78.07	9	490	97.2222
SUCO	Q9UBS9	1254	52.34	NA***	NA***	NA***
SULF1	Q8IWU6	871	74.65	NA***	NA***	NA***
SUMF1	Q8NBK3	374	83.57	18	279	74.5989
SUZ12	Q15022	739	71.07	28	491	66.4411
TAB2	Q9NYJ8	693	52.2	6	106	15.2958
TALDO1	P37837	337	95.66	1	322	95.549
TAPT1	Q6NXT6	567	71.02	NA***	NA***	NA***
TBC1D24	Q9ULP9	559	84.18	NA***	NA***	NA***
TBCE	Q15813	527	89.21	2	84	15.9393
TBX15	Q96SF7	602	60.64	NA***	NA***	NA***
TBX3	O15119	743	54.48	1	186	25.0336
TBX4	P57082	545	59.79	NA***	NA***	NA***
TBX5	Q99593	518	62.21	4	203	39.1892
TBX6	O95947	436	64.31	NA***	NA***	NA***
TBXAS1	P24557	533	91.35	NA***	NA***	NA***
TCF12	Q99081	682	50.42	2	30	4.39883
TCIRG1	Q13488	830	83.6	NA***	NA***	NA***
TCOF1	Q13428	1488	41.53	NA***	NA***	NA***
TCTN2	Q96GX1	697	73.44	NA***	NA***	NA***
TCTN3	Q6NUS6	607	70.97	NA***	NA***	NA***
TENT5A	Q96IP4	442	80.22	2	330	74.6606
TERT	O14746	1132	79.86	17	1007	88.9576
TFAP2B	Q92481	460	66.26	1	204	44.3478
TGDS	O95455	350	94.21	NA***	NA***	NA***
TGFB1	P01137	390	79.77	16	352	90.2564
TGFB2	P61812	414	78.71	11	336	81.1594
TGFB3	P10600	412	76.42	9	268	65.0485
TGFBR1	P36897	503	84.28	41	420	83.499
TGFBR2	P37173	567	81.43	18	426	75.1323
THOC6	Q86W42	341	93.69	3	337	98.827
THPO	P40225	353	61.15	3	151	42.7762
TMCO1	Q9UM00	239	63.65	1	174	72.8033
TMEM165	Q9HC07	324	75.93	NA***	NA***	NA***
TMEM216	Q9P0N5	145	89.19	NA***	NA***	NA***
TMEM231	Q9H6L2	316	88.3	NA***	NA***	NA***
TMEM263	Q8WUH6	116	52.99	NA***	NA***	NA***
TMEM38B	Q9NVV0	291	80.09	NA***	NA***	NA***
TMEM53	Q6P2H8	277	89.56	NA***	NA***	NA***
TMEM67	Q5HYA8	995	84.25	1	874	87.8392
TNFRSF11A	Q9Y6Q6	616	59.61	1	8	1.2987
TNFRSF11B	O00300	401	86.75	1	164	40.8978
TNFSF11	O14788	317	79.51	2	156	49.2114
TOGARAM1	Q9Y4F4	1720	61.34	NA***	NA***	NA***
TOMM7	Q9P0U1	55	92.65	7	55	100
TONSL	Q96HA7	1378	75.63	1	149	10.8128
TOP2B	Q02880	1626	73.61	16	1120	68.8807
TOP3A	Q13472	1001	82.61	2	619	61.8382
TP63	Q9H3D4	680	63.21	25	572	84.1176
TRAF3IP1	Q8TDR0	691	62.25	2	133	19.2475
TRAF7	Q6Q0C0	670	79.93	1	93	13.8806
TRAIP	Q9BWF2	469	74.64	1	12	2.55864
TRAPPC2	P0DI81	140	92.44	NA***	NA***	NA***
TREM2	Q9NZC2	230	76.96	13	200	86.9565
TRIM37	O94972	964	63.32	1	84	8.71369
TRIP11	Q15643	1979	66.08	NA***	NA***	NA***
TRPS1	Q9UHF7	1281	48.84	NA***	NA***	NA***
TRPV4	Q9HBA0	871	71.53	17	652	74.8565
TRPV6	Q9H1D0	765	80.57	23	656	85.7516
TTC21B	Q7Z4L5	1316	83.63	3	1316	100
TWIST1	Q15672	202	66.38	2	78	38.6139
TXNL4A	P83876	142	89.5	32	141	99.2958
TYROBP	O43914	113	65.03	5	73	64.6018
UBA2	Q9UBT2	640	85.24	12	582	90.9375
UFSP2	Q9NUQ7	469	91.1	NA***	NA***	NA***
USP9X	Q93008	2554	79.47	4	1842	72.1222
VAC14	Q08AM6	782	83.83	NA***	NA***	NA***
VDR	P11473	427	83.7	52	357	83.6066
VPS33A	Q96AX1	596	93.93	2	592	99.3289
VPS35L	Q7Z3J2	963	84.19	7	892	92.6272
WDR19	Q8NEZ3	1342	86.34	4	1342	100
WDR35	Q9P2L0	1181	84.76	4	1110	93.9881
WLS	Q5T9L3	541	82.8	6	496	91.6821
WNT1	P04628	370	86.17	NA***	NA***	NA***
WNT10B	O00744	389	80.11	NA***	NA***	NA***
WNT3	P56703	355	87.93	1	315	88.7324
WNT3A	P56704	352	88.05	4	334	94.8864
WNT5A	P41221	380	87.52	NA***	NA***	NA***
WNT6	Q9Y6F9	365	82.96	NA***	NA***	NA***
WNT7A	O00755	349	88.6	3	302	86.533
XRCC4	Q13426	336	74.52	27	274	81.5476
XYLT1	Q86Y38	959	81.72	9	706	73.6184
XYLT2	Q9H1B5	865	83.93	NA***	NA***	NA***
ZBTB16	Q05516	673	52.38	3	128	19.0193
ZIC1	Q15915	447	52.16	NA***	NA***	NA***
ZIC3	O60481	467	49.89	2	155	33.1906
ZMAT2	Q96NC0	199	72.08	11	115	57.7889
ZMPSTE24	O75844	475	89.12	4	456	96
ZNF462	Q96JM2	2506	49.37	1	88	3.51157
ZSWIM6	Q9HCJ5	1215	77.86	NA***	NA***	NA***
	MIN	55	35.93	1	6	0.412201
	AVERAGE	803.336	76.4012	17.5995	443.469	62.0156
	MAX	5537	97.53	1145	4011	100
			COUNT NA	247	COUNT ==100	19
			COUNT 1	61	COUNT >95	66
			COUNT >2	302	COUNT >90	105
			COUNT >10	143	COUNT <50	150
			COUNT >18	87	COUNT <10	32
