## Supplementary material for "A structure-aware framework for genomic variant interpretation in genetic skeletal disorders": Tables S10-S11

### Sheet: Table_S10_Pathways
PANTHER Pathways	Genes in Reference List (Homo sapiens total:20580)	GSD genes (total 663 of 664)	Expected number of GSD genes	over/under	Fold Enrichment	Raw P-value	FDR
Unclassified (UNCLASSIFIED)	18000	504	579.88	-	0.87	1.71e-16	2.74e-14
Wnt signaling pathway (P00057)	306	42	9.86	+	4.26	2e-15	1.6e-13
TGF-beta signaling pathway (P00052)	100	23	3.22	+	7.14	8.06e-14	4.3e-12
Alzheimer disease-presenilin pathway (P00004)	127	25	4.09	+	6.11	2.97e-13	1.19e-11
Angiogenesis (P00005)	169	26	5.44	+	4.78	3.62e-11	1.16e-09
Endothelin signaling pathway (P00019)	87	16	2.8	+	5.71	1.59e-08	4.24e-07
Integrin signalling pathway (P00034)	192	23	6.19	+	3.72	6.46e-08	1.48e-06
FGF signaling pathway (P00021)	122	16	3.93	+	4.07	1.94e-06	3.11e-05
Hedgehog signaling pathway (P00025)	20	7	0.64	+	10.86	1.88e-06	3.33e-05
Gonadotropin-releasing hormone receptor pathway (P06664)	231	23	7.44	+	3.09	1.78e-06	3.56e-05
p53 pathway feedback loops 2 (P04398)	50	9	1.61	+	5.59	2.72e-05	0.000396
PI3 kinase pathway (P00048)	55	9	1.77	+	5.08	5.98e-05	0.000797
Hypoxia response via HIF activation (P00030)	30	6	0.97	+	6.21	0.000335	0.00412
p53 pathway (P00059)	88	10	2.83	+	3.53	0.000529	0.00605
Serine glycine biosynthesis (P02776)	6	3	0.19	+	15.52	0.000619	0.0066
VEGF signaling pathway (P00056)	68	8	2.19	+	3.65	0.0015	0.0141
Insulin/IGF pathway-protein kinase B signaling cascade (P00033)	39	6	1.26	+	4.78	0.00144	0.0144
T cell activation (P00053)	85	9	2.74	+	3.29	0.00165	0.0146
Notch signaling pathway (P00045)	45	6	1.45	+	4.14	0.00305	0.0257	Significant
Inflammation mediated by chemokine and cytokine signaling pathway (P00031)	262	17	8.44	+	2.01	0.00684	0.0521	Not Significant
Cadherin signaling pathway (P00012)	163	12	5.25	+	2.29	0.00664	0.0531
Metabotropic glutamate receptor group I pathway (P00041)	25	4	0.81	+	4.97	0.00788	0.0573
Vitamin D metabolism and pathway (P04396)	14	3	0.45	+	6.65	0.00929	0.0646
EGF receptor signaling pathway (P00018)	134	10	4.32	+	2.32	0.0115	0.0769
Metabotropic glutamate receptor group II pathway (P00040)	49	5	1.58	+	3.17	0.0203	0.13
B cell activation (P00010)	69	6	2.22	+	2.7	0.0236	0.145
Axon guidance mediated by netrin (P00009)	35	4	1.13	+	3.55	0.0253	0.15
Enkephalin release (P05913)	37	4	1.19	+	3.36	0.0304	0.157
Huntington disease (P00029)	146	10	4.7	+	2.13	0.0282	0.161
GABA-B receptor II signaling (P05731)	37	4	1.19	+	3.36	0.0304	0.162
p53 pathway by glucose deprivation (P04397)	22	3	0.71	+	4.23	0.0325	0.163
Ras Pathway (P04393)	73	6	2.35	+	2.55	0.0301	0.166
Interleukin signaling pathway (P00036)	96	7	3.09	+	2.26	0.0354	0.172
Dopamine receptor mediated signaling pathway (P05912)	58	5	1.87	+	2.68	0.0386	0.182
Muscarinic acetylcholine receptor 2 and 4 signaling pathway (P00043)	62	5	2	+	2.5	0.0492	0.225
PDGF signaling pathway (P00047)	144	9	4.64	+	1.94	0.0525	0.233
DNA replication (P00017)	27	3	0.87	+	3.45	0.0549	0.237
Sulfate assimilation (P02778)	2	1	0.06	+	15.52	0.0634	0.267
5HT1 type receptor mediated signaling pathway (P04373)	48	4	1.55	+	2.59	0.0682	0.28
Metabotropic glutamate receptor group III pathway (P00039)	71	5	2.29	+	2.19	0.0787	0.315
FAS signaling pathway (P00020)	34	3	1.1	+	2.74	0.0955	0.347
Nicotine pharmacodynamics pathway (P06587)	34	3	1.1	+	2.74	0.0955	0.355
Pyridoxal-5-phosphate biosynthesis (P02759)	3	1	0.1	+	10.35	0.0936	0.356
General transcription by RNA polymerase I (P00022)	16	2	0.52	+	3.88	0.0924	0.36
Plasminogen activating cascade (P00050)	17	2	0.55	+	3.65	0.103	0.364
O-antigen biosynthesis (P02757)	4	1	0.13	+	7.76	0.123	0.385
Heterotrimeric G-protein signaling pathway-Gi alpha and Gs alpha mediated pathway (P00026)	163	9	5.25	+	1.71	0.112	0.389
Proline biosynthesis (P02768)	4	1	0.13	+	7.76	0.123	0.393
Angiotensin II-stimulated signaling through G proteins and beta-arrestin (P05911)	37	3	1.19	+	2.52	0.116	0.394
Vitamin B6 metabolism (P02787)	4	1	0.13	+	7.76	0.123	0.401
Transcription regulation by bZIP transcription factor (P00055)	59	4	1.9	+	2.1	0.122	0.407
p38 MAPK pathway (P05918)	41	3	1.32	+	2.27	0.145	0.446
Axon guidance mediated by semaphorins (P00007)	22	2	0.71	+	2.82	0.157	0.474
Alpha adrenergic receptor signaling pathway (P00002)	24	2	0.77	+	2.59	0.18	0.534
Endogenous cannabinoid signaling (P05730)	25	2	0.81	+	2.48	0.192	0.558
P53 pathway feedback loops 1 (P04392)	7	1	0.23	+	4.43	0.205	0.565
N-acetylglucosamine metabolism (P02756)	7	1	0.23	+	4.43	0.205	0.575
Histamine H2 receptor mediated signaling pathway (P04386)	27	2	0.87	+	2.3	0.216	0.585
2-arachidonoylglycerol biosynthesis (P05726)	7	1	0.23	+	4.43	0.205	0.585
Pentose phosphate pathway (P02762)	9	1	0.29	+	3.45	0.255	0.681
CCKR signaling map (P06959)	173	8	5.57	+	1.44	0.276	0.723
Opioid prodynorphin pathway (P05916)	35	2	1.13	+	1.77	0.312	0.805
Opioid proenkephalin pathway (P05915)	36	2	1.16	+	1.72	0.324	0.809
Opioid proopiomelanocortin pathway (P05917)	36	2	1.16	+	1.72	0.324	0.822
Heterotrimeric G-protein signaling pathway-rod outer segment phototransduction (P00028)	37	2	1.19	+	1.68	0.336	0.826
Cytoskeletal regulation by Rho GTPase (P00016)	83	4	2.67	+	1.5	0.344	0.835
De novo pyrimidine ribonucleotides biosythesis (P02740)	14	1	0.45	+	2.22	0.368	0.878
Apoptosis signaling pathway (P00006)	117	5	3.77	+	1.33	0.431	0.971
Heterotrimeric G-protein signaling pathway-Gq alpha and Go alpha mediated pathway (P00027)	123	4	3.96	+	1.01	1	1
Nicotinic acetylcholine receptor signaling pathway (P00044)	106	4	3.41	+	1.17	0.587	1
Parkinson disease (P00049)	97	3	3.12	-	0.96	1	1
5HT2 type receptor mediated signaling pathway (P04374)	67	2	2.16	-	0.93	1	1
Alzheimer disease-amyloid secretase pathway (P00003)	66	1	2.13	-	0.47	0.726	1
Thyrotropin-releasing hormone receptor signaling pathway (P04394)	61	2	1.97	+	1.02	1	1
Muscarinic acetylcholine receptor 1 and 3 signaling pathway (P00042)	60	1	1.93	-	0.52	1	1
Oxytocin receptor mediated signaling pathway (P04391)	59	2	1.9	+	1.05	0.715	1
Ubiquitin proteasome pathway (P00060)	58	1	1.87	-	0.54	1	1
Toll receptor signaling pathway (P00054)	57	2	1.84	+	1.09	0.706	1
Beta2 adrenergic receptor signaling pathway (P04378)	47	2	1.51	+	1.32	0.664	1
Beta1 adrenergic receptor signaling pathway (P04377)	47	2	1.51	+	1.32	0.664	1
Histamine H1 receptor mediated signaling pathway (P04385)	45	2	1.45	+	1.38	0.657	1
Insulin/IGF pathway-mitogen activated protein kinase kinase/MAP kinase cascade (P00032)	33	1	1.06	-	0.94	1	1
Interferon-gamma signaling pathway (P00035)	30	1	0.97	+	1.03	1	1
Axon guidance mediated by Slit/Robo (P00008)	25	1	0.81	+	1.24	0.559	1

### Sheet: Table_S11_Pathway_Genes
PANTHER Pathways	# GSD genes	GSD genes
Wnt signaling pathway (P00057)	42	BMPR1B, SFRP4, EN1, SMARCB1, SRCAP, WNT10B, MAP3K7, EDN1, SMARCAL1, TGFBR1, SMAD4, CDH3, WNT6, WNT1, HDAC8, PLCB3, ARID1B, WNT3, MYH3, LRP5, ACTG1, DVL1, ARID1A, WNT3A, WNT5A, B4GALT7, MYCN, PPP3CA, PLCB4, EP300, DVL3, WNT7A, SMARCA4, CREBBP, SMARCE1, FZD2, AXIN1, APC2, SMARCA2, LRP6, CDH11, ACTB
TGF-beta signaling pathway (P00052)	23	SKI, GDF3, BMPR1B, BMP4, MAP3K7, TGFBR1, BMP2, SMAD4, SMAD3, TGFB2, SMAD2, NRAS, SMAD6, GDF5, TGFBR2, GDF6, ACVR1, TGFB3, BMP1, EP300, CREBBP, HRAS, TGFB1
Alzheimer disease-presenilin pathway (P00004)	25	NOTCH1, MMP13, WNT10B, PCSK5, CDH3, WNT6, WNT1, LRP4, WNT3, MMP14, LRP5, ACTG1, DVL1, LRP1, WNT3A, WNT5A, DVL3, WNT7A, FZD2, MMP9, MMP2, RBPJ, LRP6, ACTB, NOTCH2
Angiogenesis (P00005)	26	NOTCH1, WNT10B, EFNB1, NRAS, WNT1, PIK3CA, DLL3, AKT1, PTPN11, MAP2K1, PDGFRB, PIK3C2A, FGFR1, DVL1, WNT5A, WNT7A, AKT2, FZD2, PIK3R1, AXIN1, APC2, RBPJ, DLL4, HRAS, NOTCH2
Endothelin signaling pathway (P00019)	16	EDNRA, EDN1, PRKACB, PRKG2, NPR2, PIK3CA, PLCB3, AKT1, PRKAR1A, MAP2K1, PRKACA, PIK3C2A, PHEX, PLCB4, AKT2, PIK3R1
Integrin signalling pathway (P00034)	23	ELMO2, RAC3, COL27A1, NRAS, FLNB, COL9A2, COL1A2, PIK3CA, FN1, FLNA, COL11A2, COL2A1, MAP2K1, ACTG1, PIK3C2A, LAMA5, COL9A3, COL11A1, COL9A1, PIK3R1, COL10A1, HRAS, ACTB
FGF signaling pathway (P00021)	16	RAC3, FGF16, FGF9, FGFR3, NRAS, FGF10, PIK3CA, AKT1, PTPN11, FGF8, MAP2K1, PIK3C2A, FGFR1, AKT2, FGFR2, HRAS
Hedgehog signaling pathway (P00025)	7	GLI2, GLI3, PRKAR1A, SMO, CREBBP, SHH, GLI1
Gonadotropin-releasing hormone receptor pathway (P06664)	23	EIF2AK3, BMPR1B, BMP4, MAP3K7, BMP2, SMAD4, SMAD3, NPPC, TGFB2, SMAD2, NPR2, GNAI3, AKT1, MMP14, GNAI2, MAP2K1, PPP3CA, EP300, CREBBP, PIK3R1, HRAS, PITX1, TGFB1
p53 pathway feedback loops 2 (P04398)	9	NRAS, TP63, PIK3CA, AKT1, PIK3C2A, ATR, AKT2, PIK3R1, HRAS
PI3 kinase pathway (P00048)	9	INPPL1, NRAS, PIK3CA, GNAI3, AKT1, GNAI2, AKT2, PIK3R1, HRAS
Hypoxia response via HIF activation (P00030)	6	PIK3CA, AKT1, PIK3C2A, CREBBP, AKT2, PIK3R1
p53 pathway (P00059)	10	KAT6B, TP63, PIK3CA, AKT1, PIK3C2A, ATR, EP300, CREBBP, AKT2, PIK3R1
Serine glycine biosynthesis (P02776)	3	PSAT1, PHGDH, PSPH
VEGF signaling pathway (P00056)	8	RAC3, NRAS, PIK3CA, AKT1, MAP2K1, PIK3C2A, PIK3R1, HRAS
Insulin/IGF pathway-protein kinase B signaling cascade (P00033)	6	INPPL1, PIK3CA, AKT1, PIK3C2A, AKT2, PIK3R1
T cell activation (P00053)	9	RAC3, NRAS, PIK3CA, AKT1, MAP2K1, PPP3CA, AKT2, PIK3R1, HRAS
Notch signaling pathway (P00045)	6	LFNG, NOTCH1, DLL3, RBPJ, DLL4, NOTCH2
