## Supplementary material for "A structure-aware framework for genomic variant interpretation in genetic skeletal disorders": Table S18

### Sheet: Table_S2_CGC_GSD_overlap
ALL	COMMON	onlyGSD	onlyCancer	Tier
A1CF			A1CF	2
ABCC9		ABCC9
ABI1			ABI1	1
ABL1			ABL1	1
ABL2			ABL2	1
ACACA		ACACA
ACAN		ACAN
ACKR3			ACKR3	1
ACP5		ACP5
ACSL3			ACSL3	1
ACSL6			ACSL6	2
ACTB		ACTB
ACTG1		ACTG1
ACVR1	ACVR1			1
ACVR1B			ACVR1B	1
ACVR2A			ACVR2A	1
ADAMTS10		ADAMTS10
ADAMTS17		ADAMTS17
ADAMTSL2		ADAMTSL2
ADGRG6		ADGRG6
ADI1		ADI1
AFDN			AFDN	1
AFF1			AFF1	1
AFF3	AFF3			1
AFF4	AFF4			1
AGA		AGA
AGPS		AGPS
AGRN		AGRN
AIFM1		AIFM1
AKAP9			AKAP9	2
AKT1	AKT1			1
AKT2	AKT2			1
AKT3			AKT3	2
ALDH2			ALDH2	2
ALG12		ALG12
ALG3		ALG3
ALG9		ALG9
ALK			ALK	1
ALMS1		ALMS1
ALPL		ALPL
ALX1		ALX1
ALX3		ALX3
ALX4		ALX4
AMER1	AMER1			1
ANAPC1		ANAPC1
ANAPC5		ANAPC5
ANK1			ANK1	2
ANKH		ANKH
ANKRD11		ANKRD11
ANO5		ANO5
ANTXR2		ANTXR2
APC			APC	1
APC2		APC2
APOBEC3B			APOBEC3B	1
AR			AR	1
ARAF			ARAF	2
ARCN1		ARCN1
ARHGAP25		ARHGAP25
ARHGAP26			ARHGAP26	1
ARHGAP31		ARHGAP31
ARHGAP35			ARHGAP35	1
ARHGAP5			ARHGAP5	2
ARHGEF10			ARHGEF10	2
ARHGEF10L			ARHGEF10L	2
ARHGEF12			ARHGEF12	1
ARID1A	ARID1A			1
ARID1B	ARID1B			1
ARID2			ARID2	1
ARNT			ARNT	1
ARSB		ARSB
ARSK		ARSK
ARSL		ARSL
ASAH1		ASAH1
ASPM			ASPM	2
ASPSCR1			ASPSCR1	1
ASXL1	ASXL1
ASXL2			ASXL2	2
ATF1			ATF1	1
ATIC			ATIC	1
ATM			ATM	1
ATP1A1			ATP1A1	1
ATP2B3			ATP2B3	1
ATP6V0A2		ATP6V0A2
ATP7A		ATP7A
ATR	ATR			1
ATRX			ATRX	1
AXIN1	AXIN1			1
AXIN2			AXIN2	1
B2M			B2M	1
B3GALT6		B3GALT6
B3GAT3		B3GAT3
B3GLCT		B3GLCT
B4GALT6		B4GALT6
B4GALT7		B4GALT7
B9D1		B9D1
B9D2		B9D2
BANF1		BANF1
BAP1			BAP1	1
BARD1			BARD1	1
BAX			BAX	1
BAZ1A			BAZ1A	2
BBS1		BBS1
BCL10			BCL10	1
BCL11A			BCL11A	1
BCL11B	BCL11B			1
BCL2			BCL2	1
BCL2L12			BCL2L12	2
BCL3			BCL3	1
BCL6			BCL6	1
BCL7A			BCL7A	1
BCL9			BCL9	1
BCL9L			BCL9L	1
BCLAF1			BCLAF1	2
BCOR			BCOR	1
BCORL1			BCORL1	1
BCR			BCR	1
BGN		BGN
BHLHA9		BHLHA9
BIRC3			BIRC3	1
BIRC6			BIRC6	2
BLM			BLM	1
BMP1		BMP1
BMP2		BMP2
BMP4		BMP4
BMP5			BMP5	2
BMPER		BMPER
BMPR1A			BMPR1A	1
BMPR1B		BMPR1B
BNIP1		BNIP1
BPNT2		BPNT2
BRAF			BRAF	1
BRCA1			BRCA1	1
BRCA2			BRCA2	1
BRD3			BRD3	1
BRD4			BRD4	1
BRIP1			BRIP1	1
BTG1			BTG1	1
BTG2			BTG2	2
BTK			BTK	1
BUB1B			BUB1B	1
C15orf65			C15orf65	2
C2CD3		C2CD3
CA2		CA2
CACNA1D			CACNA1D	1
CALR			CALR	1
CAMTA1			CAMTA1	1
CANT1	CANT1			1
CARD11			CARD11	1
CARS			CARS	1
CASP3			CASP3	2
CASP8			CASP8	1
CASP9			CASP9	2
CASR		CASR
CBFA2T3			CBFA2T3	1
CBFB	CBFB			1
CBL			CBL	1
CBLB			CBLB	1
CBLC			CBLC	2
CC2D2A		CC2D2A
CCDC134		CCDC134
CCDC22		CCDC22
CCDC6			CCDC6	1
CCDC8		CCDC8
CCN6		CCN6
CCNB1IP1			CCNB1IP1	1
CCNC			CCNC	2
CCND1			CCND1	1
CCND2			CCND2	1
CCND3			CCND3	1
CCNE1			CCNE1	1
CCNQ		CCNQ
CCR4			CCR4	2
CCR7			CCR7	2
CD209			CD209	2
CD274			CD274	1
CD28			CD28	2
CD74			CD74	1
CD79A			CD79A	1
CD79B			CD79B	1
CDC45		CDC45
CDC6		CDC6
CDC73	CDC73			1
CDH1			CDH1	1
CDH10			CDH10	2
CDH11	CDH11			1
CDH17			CDH17	2
CDH3		CDH3
CDK10		CDK10
CDK12			CDK12	1
CDK4			CDK4	1
CDK5RAP2		CDK5RAP2
CDK6			CDK6	1
CDKN1A			CDKN1A	2
CDKN1B			CDKN1B	1
CDKN1C		CDKN1C
CDKN2A			CDKN2A	1
CDKN2C			CDKN2C	1
CDT1		CDT1
CDX2			CDX2	1
CEBPA			CEBPA	1
CENPE		CENPE
CENPJ		CENPJ
CEP120		CEP120
CEP152		CEP152
CEP290		CEP290
CEP63		CEP63
CEP89			CEP89	2
CFAP410		CFAP410
CHCHD7			CHCHD7	1
CHD2			CHD2	2
CHD4			CHD4	1
CHEK2			CHEK2	1
CHIC2			CHIC2	2
CHST11	CHST11			2
CHST14		CHST14
CHST3		CHST3
CHSY1		CHSY1
CIC			CIC	1
CIITA			CIITA	1
CILK1		CILK1
CKAP2L		CKAP2L
CLCN5		CLCN5
CLCN7		CLCN7
CLIP1			CLIP1	1
CLP1			CLP1	2
CLTC			CLTC	1
CLTCL1			CLTCL1	1
CNBD1			CNBD1	2
CNBP			CNBP	1
CNOT2		CNOT2
CNOT3			CNOT3	1
CNTNAP2			CNTNAP2	2
CNTRL			CNTRL	1
COG1		COG1
COG4		COG4
COL10A1		COL10A1
COL11A1		COL11A1
COL11A2		COL11A2
COL1A1	COL1A1			1
COL1A2		COL1A2
COL27A1		COL27A1
COL2A1	COL2A1			1
COL3A1			COL3A1	2
COL9A1		COL9A1
COL9A2		COL9A2
COL9A3		COL9A3
COLEC10		COLEC10
COLEC11		COLEC11
COMP		COMP
COPB1		COPB1
COPB2		COPB2
COX6C			COX6C	2
CPEB3			CPEB3	2
CPLANE1		CPLANE1
CREB1			CREB1	1
CREB3L1	CREB3L1			1
CREB3L2			CREB3L2	1
CREBBP	CREBBP			1
CRIPT		CRIPT
CRLF2			CRLF2	1
CRNKL1			CRNKL1	2
CRTAP		CRTAP
CRTC1			CRTC1	1
CRTC3			CRTC3	1
CSF1R	CSF1R			2
CSF3R			CSF3R	1
CSGALNACT1		CSGALNACT1
CSMD3			CSMD3	2
CSPP1		CSPP1
CTCF			CTCF	1
CTNNA1			CTNNA1	2
CTNNA2			CTNNA2	2
CTNNB1			CTNNB1	1
CTNND1			CTNND1	2
CTNND2			CTNND2	2
CTSA		CTSA
CTSC		CTSC
CTSK		CTSK
CUL3			CUL3	2
CUL4B		CUL4B
CUL7		CUL7
CUX1			CUX1	1
CXCR4			CXCR4	1
CYLD			CYLD	1
CYP26B1		CYP26B1
CYP27B1		CYP27B1
CYP2C8			CYP2C8	2
CYP2R1		CYP2R1
CYP3A4		CYP3A4
CYSLTR2			CYSLTR2	2
DAXX			DAXX	1
DCAF12L2			DCAF12L2	2
DCC			DCC	2
DCTN1			DCTN1	1
DDB2			DDB2	1
DDIT3			DDIT3	1
DDR2	DDR2			1
DDRGK1		DDRGK1
DDX10			DDX10	1
DDX3X			DDX3X	1
DDX5			DDX5	1
DDX59		DDX59
DDX6			DDX6	1
DEK			DEK	1
DGCR8			DGCR8	2
DHCR24		DHCR24
DHCR7		DHCR7
DHODH		DHODH
DICER1	DICER1
DIP2C		DIP2C
DIS3L2		DIS3L2
DLL3		DLL3
DLL4		DLL4
DLX3		DLX3
DLX5		DLX5
DLX6		DLX6
DMP1		DMP1
DNA2		DNA2
DNAJB1			DNAJB1	1
DNAJC21		DNAJC21
DNM2			DNM2	1
DNMT3A	DNMT3A			1
DOCK6		DOCK6
DOLPP1		DOLPP1
DONSON		DONSON
DPM1		DPM1
DPM2		DPM2
DPM3		DPM3
DROSHA			DROSHA	1
DSE		DSE
DVL1		DVL1
DVL3		DVL3
DYM		DYM
DYNC2H1		DYNC2H1
DYNC2I1		DYNC2I1
DYNC2I2		DYNC2I2
DYNC2LI1		DYNC2LI1
DYNLT2B		DYNLT2B
EBF1			EBF1	1
EBP		EBP
ECT2L			ECT2L	2
EDN1		EDN1
EDNRA		EDNRA
EED	EED			2
EFL1		EFL1
EFNB1		EFNB1
EFTUD2		EFTUD2
EGFR			EGFR	1
EIF1AX			EIF1AX	2
EIF2AK3		EIF2AK3
EIF3E			EIF3E	1
EIF4A2			EIF4A2	1
EIF4A3		EIF4A3
ELF3			ELF3	2
ELF4			ELF4	1
ELK4			ELK4	1
ELL			ELL	1
ELMO2		ELMO2
ELN			ELN	2
EML4			EML4	1
EN1		EN1
ENPP1		ENPP1
EOGT		EOGT
EP300	EP300			1
EPAS1			EPAS1	1
EPHA3			EPHA3	2
EPHA7			EPHA7	2
EPS15			EPS15	1
EPS15L1		EPS15L1
ERBB2			ERBB2	1
ERBB3			ERBB3	1
ERBB4			ERBB4	1
ERC1			ERC1	1
ERCC2			ERCC2	1
ERCC3			ERCC3	1
ERCC4			ERCC4	1
ERCC5			ERCC5	1
ERF		ERF
ERG			ERG	1
ERI1		ERI1
ESCO2		ESCO2
ESR1	ESR1			1
ETF1		ETF1
ETNK1			ETNK1	1
ETV1			ETV1	1
ETV4			ETV4	1
ETV5			ETV5	1
ETV6			ETV6	1
EVC		EVC
EVC2		EVC2
EWSR1			EWSR1	1
EXOC6B		EXOC6B
EXT1	EXT1			1
EXT2	EXT2			1
EXTL3		EXTL3
EZH2	EZH2			1
EZR			EZR	1
FADD			FADD	2
FAM111A		FAM111A
FAM131B			FAM131B	2
FAM135B			FAM135B	2
FAM149B1		FAM149B1
FAM20B		FAM20B
FAM20C		FAM20C
FAM24A		FAM24A
FAM47C			FAM47C	2
FANCA			FANCA	1
FANCB		FANCB
FANCC			FANCC	1
FANCD2			FANCD2	1
FANCE			FANCE	1
FANCF			FANCF	1
FANCG			FANCG	1
FAR1		FAR1
FAS			FAS	1
FAT1			FAT1	1
FAT3			FAT3	2
FAT4			FAT4	1
FBLIM1		FBLIM1
FBLN1		FBLN1
FBLN2			FBLN2	2
FBN1		FBN1
FBN2		FBN2
FBXO11			FBXO11	1
FBXW4		FBXW4
FBXW7			FBXW7	1
FCGR2B			FCGR2B	1
FCRL4			FCRL4	1
FEN1			FEN1	2
FERMT3		FERMT3
FES			FES	1
FEV			FEV	1
FGD1		FGD1
FGF10		FGF10
FGF16		FGF16
FGF21		FGF21
FGF23		FGF23
FGF8		FGF8
FGF9		FGF9
FGFR1	FGFR1			1
FGFR1OP			FGFR1OP	1
FGFR2	FGFR2			1
FGFR3	FGFR3			1
FGFR4			FGFR4	1
FH			FH	1
FHIT			FHIT	1
FIG4		FIG4
FIP1L1			FIP1L1	1
FKBP10		FKBP10
FKBP14		FKBP14
FKBP9			FKBP9	2
FLCN			FLCN	1
FLI1			FLI1	1
FLNA	FLNA			2
FLNB		FLNB
FLT3			FLT3	1
FLT4			FLT4	1
FMN1		FMN1
FN1		FN1
FNBP1			FNBP1	2
FOXA1			FOXA1	1
FOXC1		FOXC1
FOXL2			FOXL2	1
FOXO1			FOXO1	1
FOXO3			FOXO3	1
FOXO4			FOXO4	1
FOXP1			FOXP1	1
FOXR1			FOXR1	2
FSTL3			FSTL3	1
FUBP1			FUBP1	1
FUCA1		FUCA1
FUS			FUS	1
FUZ		FUZ
FZD2		FZD2
GALNS		GALNS
GALNT3		GALNT3
GAS7			GAS7	1
GATA1			GATA1	1
GATA2			GATA2	1
GATA3			GATA3	1
GBA1		GBA1
GCM2		GCM2
GDF3		GDF3
GDF5		GDF5
GDF6		GDF6
GH1		GH1
GHR		GHR
GINS2		GINS2
GJA1		GJA1
GLB1		GLB1
GLI1	GLI1			2
GLI2		GLI2
GLI3		GLI3
GMNN		GMNN
GMPS			GMPS	2
GNA11			GNA11	1
GNAI2		GNAI2
GNAI3		GNAI3
GNAQ			GNAQ	1
GNAS			GNAS	1
GNPAT		GNPAT
GNPNAT1		GNPNAT1
GNPTAB		GNPTAB
GNPTG		GNPTG
GNS		GNS
GOLGA5			GOLGA5	1
GOLPH3			GOLPH3	2
GOPC			GOPC
GORAB		GORAB
GPC3	GPC3			1
GPC4		GPC4
GPC5			GPC5	2
GPC6		GPC6
GPHN			GPHN	1
GPX4		GPX4
GREM1		GREM1
GRIN2A			GRIN2A	1
GRK2		GRK2
GRM3			GRM3	2
GSC		GSC
GSK3B			GSK3B	2
GTF2I			GTF2I	1
GUSB		GUSB
GZF1		GZF1
H3-3A		H3-3A
H3F3A			H3F3A	1
H3F3B			H3F3B	1
HAAO		HAAO
HDAC4		HDAC4
HDAC6		HDAC6
HDAC8		HDAC8
HERPUD1			HERPUD1	1
HES7		HES7
HEY1			HEY1	1
HGF			HGF	1
HGSNAT		HGSNAT
HHAT		HHAT
HIF1A			HIF1A	1
HIP1			HIP1	1
HIST1H3B			HIST1H3B	1
HIST1H4I			HIST1H4I	1
HLA-A			HLA-A	1
HLF			HLF	1
HMGA1			HMGA1	1
HMGA2			HMGA2	1
HMGN2P46			HMGN2P46	2
HNF1A			HNF1A	1
HNRNPA2B1			HNRNPA2B1	1
HNRNPC		HNRNPC
HNRNPK		HNRNPK
HOOK3			HOOK3	1
HOXA11	HOXA11			1
HOXA13	HOXA13			1
HOXA9			HOXA9	1
HOXC11			HOXC11	1
HOXC13			HOXC13	1
HOXD11			HOXD11	1
HOXD13	HOXD13			1
HPGD		HPGD
HRAS	HRAS			1
HS2ST1		HS2ST1
HSP90AA1			HSP90AA1	1
HSP90AB1			HSP90AB1	1
HSPA9		HSPA9
HSPG2		HSPG2
HYAL1		HYAL1
HYLS1		HYLS1
IARS2		IARS2
ID3			ID3	2
ID4		ID4
IDH1	IDH1			1
IDH2	IDH2			1
IDS		IDS
IDUA		IDUA
IFIH1		IFIH1
IFITM5		IFITM5
IFT122		IFT122
IFT140		IFT140
IFT172		IFT172
IFT43		IFT43
IFT52		IFT52
IFT57		IFT57
IFT74		IFT74
IFT80		IFT80
IFT81		IFT81
IGF2BP2			IGF2BP2	2
IGH			IGH	1
IGK			IGK	1
IGL			IGL	1
IHH		IHH
IKBKB			IKBKB	1
IKBKG		IKBKG
IKZF1			IKZF1	1
IKZF3			IKZF3	1
IL11RA		IL11RA
IL1RN		IL1RN
IL2			IL2	1
IL21R			IL21R	1
IL6ST	IL6ST			1
IL7R			IL7R	1
INPPL1		INPPL1
INTU		INTU
IRF4			IRF4	1
IRS4			IRS4	1
ISX			ISX	2
ITGAV			ITGAV	2
ITK			ITK	1
JAK1			JAK1	1
JAK2			JAK2	1
JAK3			JAK3	1
JAZF1			JAZF1	2
JUN			JUN	1
KAT6A	KAT6A			1
KAT6B	KAT6B			1
KAT7			KAT7	2
KCNJ2		KCNJ2
KCNJ5			KCNJ5	1
KDELR2		KDELR2
KDM5A			KDM5A	1
KDM5C			KDM5C	1
KDM6A	KDM6A			1
KDR			KDR	1
KDSR			KDSR	1
KEAP1			KEAP1	1
KIAA0586		KIAA0586
KIAA0753		KIAA0753
KIAA0825		KIAA0825
KIAA1549			KIAA1549	2
KIF22		KIF22
KIF5B	KIF5B			1
KIF7		KIF7
KIT			KIT	1
KL		KL
KLF4			KLF4	1
KLF6			KLF6	1
KLK2			KLK2	1
KMT2A			KMT2A	1
KMT2C			KMT2C	1
KMT2D	KMT2D			1
KNL1			KNL1	1
KNSTRN			KNSTRN	2
KRAS			KRAS	1
KTN1			KTN1	1
KYNU		KYNU
LAMA5		LAMA5
LARP4B			LARP4B	2
LARP7		LARP7
LASP1			LASP1	1
LATS1			LATS1	1
LATS2			LATS2	1
LBR		LBR
LCK			LCK	1
LCP1			LCP1	2
LEF1			LEF1	1
LEMD3		LEMD3
LEPROTL1			LEPROTL1	2
LFNG		LFNG
LHFPL6			LHFPL6	2
LIFR	LIFR			1
LMBR1		LMBR1
LMNA	LMNA			1
LMO1			LMO1	1
LMO2			LMO2	1
LMX1B		LMX1B
LONP1		LONP1
LOXL3		LOXL3
LPIN2		LPIN2
LPP			LPP	1
LRIG3			LRIG3	1
LRP1		LRP1
LRP1B			LRP1B	1
LRP4		LRP4
LRP5		LRP5
LRP6		LRP6
LRRK1		LRRK1
LSM14A			LSM14A	2
LTBP1		LTBP1
LTBP2		LTBP2
LTBP3		LTBP3
LYL1			LYL1	1
LYN			LYN	2
LYSET		LYSET
LZTR1			LZTR1	1
MAB21L2		MAB21L2
MACC1			MACC1	2
MAF			MAF	1
MAFB	MAFB			1
MALAT1			MALAT1	2
MALT1			MALT1	1
MAML2			MAML2	1
MAN2B1		MAN2B1
MAN2C1		MAN2C1
MANBA		MANBA
MAP2K1	MAP2K1			1
MAP2K2			MAP2K2	1
MAP2K4			MAP2K4	1
MAP3K1			MAP3K1	1
MAP3K13			MAP3K13	1
MAP3K20		MAP3K20
MAP3K7		MAP3K7
MAPK1			MAPK1	1
MAPKAPK5		MAPKAPK5
MASP1		MASP1
MATN3		MATN3
MAX			MAX	1
MB21D2			MB21D2	2
MBTPS1		MBTPS1
MBTPS2		MBTPS2
MCM3		MCM3
MCM5		MCM5
MCM7		MCM7
MDM2			MDM2	1
MDM4			MDM4	1
MDS2			MDS2	2
MECOM	MECOM			1
MED12			MED12	1
MEGF8		MEGF8
MEN1			MEN1	1
MEOX1		MEOX1
MESD		MESD
MESP2		MESP2
MET	MET			1
MGMT			MGMT	2
MGP		MGP
MID1		MID1
MITF			MITF	1
MKS1		MKS1
MLF1			MLF1	1
MLH1			MLH1	1
MLLT1			MLLT1	1
MLLT10			MLLT10	1
MLLT11			MLLT11	1
MLLT3			MLLT3	1
MLLT6			MLLT6	1
MMP13		MMP13
MMP14		MMP14
MMP2		MMP2
MMP9		MMP9
MN1			MN1	1
MNX1	MNX1			2
MPDU1		MPDU1
MPL			MPL	1
MRTFA			MRTFA	1
MSH2			MSH2	1
MSH6			MSH6	1
MSI2			MSI2	1
MSN			MSN	1
MSX2		MSX2
MTAP		MTAP
MTCP1			MTCP1	1
MTOR			MTOR	1
MTX2		MTX2
MUC1			MUC1	1
MUC16			MUC16	2
MUC4			MUC4	2
MUC6			MUC6	2
MUTYH			MUTYH	1
MYB			MYB	1
MYC			MYC	1
MYCL			MYCL	1
MYCN	MYCN			1
MYD88			MYD88	1
MYH11			MYH11	1
MYH3		MYH3
MYH9			MYH9	1
MYO18B		MYO18B
MYO5A			MYO5A	1
MYOD1			MYOD1	1
N4BP2			N4BP2	2
NAB2			NAB2	1
NACA			NACA	2
NADSYN1		NADSYN1
NAGLU		NAGLU
NANS		NANS
NBAS		NBAS
NBEA			NBEA	2
NBN			NBN	1
NCKIPSD			NCKIPSD	2
NCOA1			NCOA1	1
NCOA2			NCOA2	1
NCOA4			NCOA4	1
NCOR1			NCOR1	1
NCOR2			NCOR2	1
NDRG1			NDRG1	1
NEK1		NEK1
NEK9		NEK9
NEPRO		NEPRO
NEU1		NEU1
NF1	NF1
NF2			NF2	1
NFATC2			NFATC2	1
NFE2L2			NFE2L2	1
NFIB			NFIB	1
NFIX		NFIX
NFKB2			NFKB2	1
NFKBIE			NFKBIE	1
NIN	NIN			1
NIPBL		NIPBL
NKX2-1			NKX2-1	1
NKX3-2		NKX3-2
NLRP3		NLRP3
NMNAT1		NMNAT1
NOG		NOG
NONO			NONO	1
NOTCH1	NOTCH1			1
NOTCH2	NOTCH2			1
NPHP3		NPHP3
NPM1			NPM1	1
NPPC		NPPC
NPR2		NPR2
NPR3		NPR3
NR2F2			NR2F2	2
NR4A3			NR4A3	1
NRAS	NRAS			1
NRG1			NRG1	1
NSD1	NSD1			1
NSD2			NSD2	1
NSD3			NSD3	1
NSDHL		NSDHL
NSMCE2		NSMCE2
NT5C2			NT5C2	1
NTHL1			NTHL1	2
NTRK1			NTRK1	1
NTRK2			NTRK2	1
NTRK3			NTRK3	1
NUMA1			NUMA1	1
NUP214			NUP214	1
NUP98			NUP98	1
NUTM1			NUTM1	1
NUTM2B			NUTM2B	1
NUTM2D			NUTM2D	1
NXN		NXN
OBSL1		OBSL1
OFD1		OFD1
OLIG2			OLIG2	1
OMD			OMD	2
ORC1		ORC1
ORC4		ORC4
ORC6		ORC6
OSTM1		OSTM1
P2RY8			P2RY8	1
P3H1		P3H1
P4HB		P4HB
PABPC1			PABPC1	2
PAFAH1B2			PAFAH1B2	1
PALB2			PALB2	1
PAM16		PAM16
PAN2		PAN2
PAPSS2		PAPSS2
PATZ1			PATZ1	1
PAX3	PAX3			1
PAX5			PAX5	1
PAX7			PAX7	1
PAX8			PAX8	1
PBRM1			PBRM1	1
PBX1			PBX1	1
PCBP1			PCBP1	2
PCM1			PCM1	1
PCNT		PCNT
PCSK5		PCSK5
PCYT1A		PCYT1A
PDCD1LG2			PDCD1LG2	1
PDE3A		PDE3A
PDE4D		PDE4D
PDE4DIP			PDE4DIP	1
PDGFB			PDGFB	1
PDGFRA			PDGFRA	1
PDGFRB	PDGFRB			1
PER1			PER1	1
PEX5		PEX5
PEX7		PEX7
PGAP3		PGAP3
PGM3		PGM3
PHEX		PHEX
PHF6	PHF6			1
PHGDH		PHGDH
PHOX2B			PHOX2B	1
PICALM			PICALM	1
PIGQ		PIGQ
PIGT		PIGT
PIGV		PIGV
PIK3C2A		PIK3C2A
PIK3CA	PIK3CA			1
PIK3CB			PIK3CB	1
PIK3R1	PIK3R1
PIK3R2			PIK3R2	1
PIK3R3			PIK3R3	2
PIM1			PIM1	1
PIN1		PIN1
PIR		PIR
PISD		PISD
PITX1		PITX1
PKDCC		PKDCC
PLAG1			PLAG1	1
PLCB3		PLCB3
PLCB4		PLCB4
PLCG1			PLCG1	1
PLEC			PLEC	2
PLEKHM1		PLEKHM1
PLK4		PLK4
PLOD1		PLOD1
PLOD2		PLOD2
PLS3		PLS3
PML			PML	1
PMS1			PMS1	2
PMS2			PMS2	1
POC1A		POC1A
POLD1			POLD1	1
POLE	POLE			1
POLG			POLG	2
POLQ			POLQ
POLR1A		POLR1A
POLR1B		POLR1B
POLR1C		POLR1C
POLR1D		POLR1D
POLR2A			POLR2A	2
POLR3A		POLR3A
POLR3B		POLR3B
POLR3GL		POLR3GL
POP1		POP1
POR		POR
PORCN		PORCN
POT1			POT1	1
POU2AF1			POU2AF1	1
POU5F1			POU5F1	1
PPARG			PPARG	1
PPFIBP1			PPFIBP1	1
PPIB		PPIB
PPM1D			PPM1D	1
PPP2R1A			PPP2R1A	1
PPP3CA		PPP3CA
PPP6C			PPP6C	1
PRCC			PRCC	1
PRDM1			PRDM1	1
PRDM16			PRDM16	1
PRDM2			PRDM2	2
PREX2			PREX2	1
PRF1			PRF1	1
PRG4		PRG4
PRKACA	PRKACA			1
PRKACB		PRKACB
PRKAR1A	PRKAR1A			1
PRKCB			PRKCB	2
PRKD1			PRKD1	2
PRKG2		PRKG2
PRMT7		PRMT7
PRPF40B			PRPF40B	2
PRRX1	PRRX1			1
PSAT1		PSAT1
PSIP1			PSIP1	1
PSPH		PSPH
PTCH1			PTCH1	1
PTDSS1		PTDSS1
PTEN			PTEN	1
PTH1R		PTH1R
PTHLH		PTHLH
PTK6			PTK6	1
PTPN11	PTPN11			1
PTPN13			PTPN13	1
PTPN6			PTPN6	2
PTPRB			PTPRB	1
PTPRC			PTPRC	1
PTPRD			PTPRD	2
PTPRK			PTPRK	1
PTPRT			PTPRT	1
PUF60		PUF60
PWWP2A			PWWP2A	2
PYCR1		PYCR1
QKI			QKI	1
RAB23		RAB23
RAB33B		RAB33B
RAB3GAP2		RAB3GAP2
RABEP1			RABEP1	1
RAC1			RAC1	1
RAC3		RAC3
RAD17			RAD17	2
RAD21	RAD21			1
RAD50			RAD50	1
RAD51			RAD51	1
RAD51B			RAD51B	1
RAD51C			RAD51C	1
RAD51D			RAD51D	1
RAF1			RAF1	1
RALGDS			RALGDS	2
RANBP2			RANBP2	1
RAP1B			RAP1B	2
RAP1GDS1			RAP1GDS1	1
RARA			RARA	1
RARG		RARG
RASA1			RASA1	1
RASGRP2		RASGRP2
RB1			RB1	1
RBBP8		RBBP8
RBM10	RBM10			1
RBM15			RBM15	1
RBM8A		RBM8A
RBPJ		RBPJ
RECQL4	RECQL4			1
REL			REL	1
RET			RET	1
RFLNA		RFLNA
RFT1		RFT1
RFWD3			RFWD3	2
RGPD3			RGPD3	2
RGS7			RGS7	2
RHOA			RHOA	1
RHOH			RHOH	1
RICTOR			RICTOR	1
RIGI		RIGI
RIN1		RIN1
RINT1		RINT1
RIPPLY2		RIPPLY2
RMI2			RMI2	1
RNF213			RNF213	1
RNF43			RNF43	1
ROBO2			ROBO2	2
ROCK1			ROCK1	1
ROR2		ROR2
ROS1			ROS1	1
RPGRIP1L		RPGRIP1L
RPL10			RPL10	1
RPL13		RPL13
RPL22			RPL22	1
RPL5			RPL5	1
RPN1			RPN1	1
RRAS2			RRAS2	1
RSPO2	RSPO2			1
RSPO3			RSPO3	1
RSPRY1		RSPRY1
RUNX1			RUNX1	1
RUNX1T1			RUNX1T1	1
RUNX2		RUNX2
RXRA			RXRA	1
S100A7			S100A7	2
SALL1		SALL1
SALL4	SALL4			1
SATB2		SATB2
SBDS	SBDS			1
SCARF2		SCARF2
SCUBE3		SCUBE3
SDC4			SDC4	1
SDHA			SDHA	1
SDHAF2			SDHAF2	1
SDHB			SDHB	1
SDHC			SDHC	1
SDHD			SDHD	1
SEC23A		SEC23A
SEC24D		SEC24D
SEMA3A		SEMA3A
SEPT5			SEPT5	2
SEPT6			SEPT6	2
SEPT9			SEPT9	2
SERPINF1		SERPINF1
SERPINH1		SERPINH1
SET			SET	1
SETBP1			SETBP1	1
SETD1B			SETD1B	2
SETD2	SETD2			1
SETDB1			SETDB1	2
SF3B1			SF3B1	1
SF3B4		SF3B4
SFPQ			SFPQ	1
SFRP4	SFRP4			1
SGK1			SGK1	2
SGK3		SGK3
SGMS2		SGMS2
SGSH		SGSH
SGSM2		SGSM2
SH2B3			SH2B3	1
SH3BP2		SH3BP2
SH3GL1			SH3GL1	1
SH3PXD2B		SH3PXD2B
SHH		SHH
SHOX		SHOX
SHTN1			SHTN1	2
SIK3		SIK3
SIRPA			SIRPA	2
SIX1	SIX1			1
SIX2	SIX2			2
SKI	SKI			2
SLC10A7		SLC10A7
SLC13A1		SLC13A1
SLC17A5		SLC17A5
SLC25A24		SLC25A24
SLC26A2		SLC26A2
SLC29A3		SLC29A3
SLC34A1		SLC34A1
SLC34A2			SLC34A2	1
SLC34A3		SLC34A3
SLC35A2		SLC35A2
SLC35B2		SLC35B2
SLC35D1		SLC35D1
SLC39A13		SLC39A13
SLC45A3			SLC45A3	1
SLC4A2		SLC4A2
SLCO2A1		SLCO2A1
SLCO5A1		SLCO5A1
SMAD2	SMAD2			1
SMAD3	SMAD3			1
SMAD4	SMAD4			1
SMAD6		SMAD6
SMARCA2		SMARCA2
SMARCA4	SMARCA4
SMARCAL1		SMARCAL1
SMARCB1	SMARCB1
SMARCD1			SMARCD1	2
SMARCE1	SMARCE1			1
SMC1A	SMC1A			2
SMC3		SMC3
SMCHD1		SMCHD1
SMO	SMO			1
SMOC1		SMOC1
SMOC2		SMOC2
SMS		SMS
SND1			SND1	1
SNRPB		SNRPB
SNX10		SNX10
SNX29			SNX29	2
SOCS1			SOCS1	1
SON		SON
SOS1			SOS1	1
SOST		SOST
SOX11		SOX11
SOX2			SOX2	1
SOX21			SOX21	2
SOX9		SOX9
SP7		SP7
SPAG17		SPAG17
SPARC		SPARC
SPECC1			SPECC1	2
SPECC1L		SPECC1L
SPEN			SPEN	1
SPOP			SPOP	1
SQSTM1		SQSTM1
SRC			SRC	1
SRCAP		SRCAP
SRGAP3			SRGAP3	2
SRP54		SRP54
SRSF2			SRSF2	1
SRSF3			SRSF3	1
SS18			SS18	1
SS18L1			SS18L1	1
SSX1			SSX1	1
SSX2			SSX2	1
SSX4			SSX4	1
STAG1			STAG1	2
STAG2			STAG2	1
STAT3			STAT3	1
STAT5B			STAT5B	1
STAT6			STAT6	1
STIL			STIL	1
STK11			STK11	1
STRN			STRN	1
SUB1			SUB1	2
SUCO		SUCO
SUFU			SUFU	1
SULF1		SULF1
SUMF1		SUMF1
SUZ12	SUZ12			1
SYK			SYK	1
TAB2		TAB2
TAF15			TAF15	1
TAL1			TAL1	1
TAL2			TAL2	1
TALDO1		TALDO1
TAPT1		TAPT1
TBC1D24		TBC1D24
TBCE		TBCE
TBL1XR1			TBL1XR1	1
TBX15		TBX15
TBX3	TBX3			1
TBX4		TBX4
TBX5		TBX5
TBX6		TBX6
TBXAS1		TBXAS1
TCEA1			TCEA1	1
TCF12	TCF12			1
TCF3			TCF3	1
TCF7L2			TCF7L2	1
TCIRG1		TCIRG1
TCL1A			TCL1A	1
TCOF1		TCOF1
TCTN2		TCTN2
TCTN3		TCTN3
TEC			TEC	2
TENT5A		TENT5A
TENT5C			TENT5C	1
TERT	TERT			1
TET1			TET1	1
TET2			TET2	1
TFAP2B		TFAP2B
TFE3			TFE3	1
TFEB			TFEB	1
TFG			TFG	1
TFPT			TFPT	2
TFRC			TFRC	2
TGDS		TGDS
TGFB1		TGFB1
TGFB2		TGFB2
TGFB3		TGFB3
TGFBR1		TGFBR1
TGFBR2	TGFBR2			1
THOC6		THOC6
THPO		THPO
THRAP3			THRAP3	2
TLX1			TLX1	1
TLX3			TLX3	1
TMCO1		TMCO1
TMEM127			TMEM127	1
TMEM165		TMEM165
TMEM216		TMEM216
TMEM231		TMEM231
TMEM263		TMEM263
TMEM38B		TMEM38B
TMEM53		TMEM53
TMEM67		TMEM67
TMPRSS2			TMPRSS2	1
TMSB4X			TMSB4X	2
TNC			TNC	2
TNFAIP3			TNFAIP3	1
TNFRSF11A		TNFRSF11A
TNFRSF11B		TNFRSF11B
TNFRSF14			TNFRSF14	1
TNFRSF17			TNFRSF17	1
TNFSF11		TNFSF11
TNRC18			TNRC18	2
TOGARAM1		TOGARAM1
TOMM7		TOMM7
TONSL		TONSL
TOP1			TOP1	1
TOP2B		TOP2B
TOP3A		TOP3A
TP53			TP53	1
TP63	TP63			1
TPM3			TPM3	1
TPM4			TPM4	1
TPR			TPR	1
TRA			TRA	1
TRAF3IP1		TRAF3IP1
TRAF7	TRAF7			1
TRAIP		TRAIP
TRAPPC2		TRAPPC2
TRB			TRB	1
TRD			TRD	1
TREM2		TREM2
TRIM24			TRIM24	1
TRIM27			TRIM27	1
TRIM33			TRIM33	1
TRIM37		TRIM37
TRIP11	TRIP11
TRPS1		TRPS1
TRPV4		TRPV4
TRPV6		TRPV6
TRRAP			TRRAP	1
TSC1			TSC1	1
TSC2			TSC2	1
TSHR			TSHR	2
TTC21B		TTC21B
TWIST1		TWIST1
TXNL4A		TXNL4A
TYROBP		TYROBP
U2AF1			U2AF1	1
UBA2		UBA2
UBR5			UBR5	1
UFSP2		UFSP2
USP44			USP44	2
USP6			USP6	1
USP8			USP8	1
USP9X	USP9X			2
VAC14		VAC14
VAV1			VAV1	2
VDR		VDR
VHL			VHL	1
VPS33A		VPS33A
VPS35L		VPS35L
VTI1A			VTI1A	2
WAS			WAS	1
WDCP			WDCP	1
WDR19		WDR19
WDR35		WDR35
WIF1			WIF1	1
WLS		WLS
WNK2			WNK2	2
WNT1		WNT1
WNT10B		WNT10B
WNT3		WNT3
WNT3A		WNT3A
WNT5A		WNT5A
WNT6		WNT6
WNT7A		WNT7A
WRN			WRN	1
WT1			WT1	1
WWTR1			WWTR1	1
XPA			XPA	1
XPC			XPC	1
XPO1			XPO1	1
XRCC4		XRCC4
XYLT1		XYLT1
XYLT2		XYLT2
YAP1			YAP1	1
YWHAE			YWHAE	1
ZBTB16	ZBTB16			1
ZCCHC8			ZCCHC8	2
ZEB1			ZEB1	2
ZFHX3			ZFHX3	1
ZIC1		ZIC1
ZIC3		ZIC3
ZMAT2		ZMAT2					ZNRF3
ZMPSTE24		ZMPSTE24
ZMYM2			ZMYM2	1
ZMYM3			ZMYM3	2
ZNF331			ZNF331	1
ZNF384			ZNF384	1
ZNF429			ZNF429	2
ZNF462		ZNF462
ZNF479			ZNF479	2
ZNF521			ZNF521	1
ZNRF3			ZNRF3	2
ZRSR2			ZRSR2	1
ZSWIM6		ZSWIM6
1320	102	562	656	TOTAL
